# PRMT1-SFPQ regulates intron retention to control matrix gene expression during craniofacial development

**DOI:** 10.1101/2024.07.09.598733

**Authors:** Julia Raulino Lima, Nicha Ungvijanpunya, Qing Chen, Hoang Quoc Hai Pham, Tal Rosen, Greg Park, Mohammadreza Vatankhah, Steven Yen, Yang Chai, Amy E. Merrill, Zhaoyang Liu, Jian-Fu Chen, Yanzhong Yang, Weiqun Peng, Jian Xu

## Abstract

Spliceosomopathies, which are a group of disorders caused by defects in the splicing machinery, frequently affect the craniofacial skeleton and limb, but the molecular mechanism underlying this tissue-specific sensitivity remains unclear. Splicing factors and small nuclear ribonucleoproteins (snRNPs) are core components of splicing machinery, and splicing factors are further controlled by post-translational modifications, among which arginine methylation is one of the most prevalent. We determined the splicing mechanisms in the cranial neural crest cells (CNCCs), a multipotent developmental population that gives rise to the majority of the craniofacial skeleton, and focused on an upstream regulator of splicing proteins, protein arginine methyltransferase 1 (PRMT1). PRMT1 is the highest expressing arginine methyltransferase in CNCCs and its role in craniofacial development is evident from our earlier investigation, where CNCC-specific *Prmt1* deletion caused cleft palate and mandibular hypoplasia. PRMT1 catalyzes arginine methylation of splicing factors to modify protein localization, expression and activity. In the present study, we uncover roles of PRMT1 in the regulation of intron retention, a type of alternative splicing where introns are retained in the mature mRNA. CNCCs from mandibular primordium of *Prmt1*-deficient embryos demonstrated an increase in the percentage of intron-retaining mRNA of matrix genes, which triggered NMD, causing a reduction in matrix mRNA abundance. We further identified SFPQ as a substrate of PRMT1 that depends on PRMT1 for arginine methylation and protein expression in the developing craniofacial structures. Depletion of SFPQ in CNCCs phenocopied PRMT1 deletion whereby matrix, Wnt signaling components and neuronal gene transcripts contained higher IR and exhibited lower expression. We further recognized gene length as a common feature among SFPQ-regulated genes in CNCCs. Altogether, these findings demonstrate that the PRMT1-SFPQ pathway modulates matrix gene expression via IR-triggered NMD in CNCCs during craniofacial development.
