## Supplemental table S1 for "PRMT1-SFPQ regulates intron retention to control matrix gene expression during craniofacial development"

### Sheet: Sheet1
Diff IR up (892) GO by DAVID
Term	Count	%	Pvalue	Genes	List Total	Pop Hits	Pop Total	Fold Enrichment	Bonferroni	Benjamin	FDR
Lumenal	58	6.90476	3.07e-10	MOXD1, G	802	638	22228	2.51961	6.44e-07	6.44e-07	6.41e-07
Disordered	552	65.7143	4.79e-09	PID1, PWV	802	13133	22228	1.16493	1.01e-05	5.03e-06	5e-06
Protein binding	276	32.8571	6.66e-09	APP, SPOI	710	5443	18787	1.34174	6.58e-06	6.58e-06	6.57e-06
Metal ion binding	199	23.6905	1.72e-08	APP, SPOI	710	3655	18787	1.44067	1.7e-05	8.49e-06	8.48e-06
Polar residues	315	37.5	2.38e-08	APP, PW	802	6724	22228	1.2984	4.99e-05	1.66e-05	1.66e-05
Golgi apparatus	96	11.4286	9.96e-08	GALNT11	782	1496	21291	1.74714	5.85e-05	5.85e-05	5.66e-05
N-linked (GIcNAc...) aspa	192	22.8571	1.15e-07	APP, GALI	802	3728	22228	1.42742	0.000241	6.02e-05	5.99e-05
Transferase activity	111	13.2143	1.37e-07	GALNT11,	710	1782	18787	1.64822	0.000135	4.51e-05	4.51e-05
Cytoplasmic	173	20.5952	2.22e-07	APP, GALI	802	3306	22228	1.45034	0.000467	9.34e-05	9.29e-05
Cartilage development	17	2.02381	4.19e-07	CSGALNA	753	96	20399	4.79724	0.001447	0.001448	0.001445
Membrane	355	42.2619	6.34e-07	APP, SLCO	782	7869	21291	1.22828	0.000372	0.000186	0.00018
Transferase	118	14.0476	1.17e-06	GALNT11,	480	1956	12130	1.52452	9.02e-05	9.02e-05	7.85e-05
Signal-anchor	42	5	2.09e-06	GALNT11,	587	475	14880	2.24141	5.85e-05	5.85e-05	5.22e-05
Helical; Signal-anchor for	35	4.16667	2.24e-06	GALNT11,	802	391	22228	2.48095	0.004686	0.000783	0.000779
Dendrite	48	5.71429	3e-06	HCN4, GR	782	626	21291	2.08764	0.001758	0.000587	0.000568
Basic and acidic residues	250	29.7619	5.77e-06	APP, PID1	802	5406	22228	1.28171	0.012043	0.001731	0.001723
Golgi apparatus	65	7.7381	6.21e-06	GALNT11,	708	921	18022	1.79648	0.000248	0.000248	0.000217
Glutamatergic synapse	49	5.83333	6.24e-06	PRR7, GR	782	663	21291	2.0122	0.003656	0.000916	0.000886
Cytoplasm	336	40	1.76-05	APP, ISCA	782	7620	21291	1.20053	0.010299	0.00207	0.002003
Early endosome	30	3.57143	3.02e-05	GRIA1, PL	782	344	21291	2.37439	0.017597	0.002711	0.002623
Endoplasmic reticulum	96	11.4286	3.23e-05	PLEKHF2,	782	1715	21291	1.52404	0.0188	0.002711	0.002623
Axon	39	4.64286	4.02e-05	HCN4, AP	782	516	21291	2.05781	0.023325	0.00295	0.002855
C2H2-type 5	22	2.61905	4.09e-05	ZFP711, Z	802	217	22228	2.80989	0.082238	0.010727	0.010676
Golgi membrane	41	4.88095	5.23e-05	GALNT11,	782	561	21291	1.9898	0.030247	0.003413	0.003302
Glycosaminoglycan biosyn	7	0.833333	5.24e-05	CSGALNA	321	21	9396	9.75701	0.015233	0.012819	0.011331
Diff IR down (146) GO by DAVID
Term	Count	%	Pvalue	Genes	List Total	Pop Hits	Pop Total	Fold Enrichment	Bonferroni	Benjamin	FDR
Mitochondrion	24	17.6471	0.000406	SLC25A1,	120	1936	21291	2.19948	0.072765	0.075533	0.075533
Mitochondrial inner me	10	7.35294	0.003377	SLC25A1,	120	541	21291	3.27957	0.467013	0.314097	0.314097
Metabolic pathways	16	11.7647	0.004151	PCYT2, С/	44	1625	9396	2.1026	0.450601	0.597687	0.597687
Mitochondrion	16	11.7647	0.004698	SLC25A1,	102	1271	18022	2.22422	0.143937	0.155046	0.155046
Transferase	21	15.4412	0.006037	MPP3, PC	71	1956	12130	1.83423	0.190984	0.211297	0.211297
