## Supplemental table S9 for "PRMT1-SFPQ regulates intron retention to control matrix gene expression during craniofacial development"

### Sheet: Sheet1
Reagent type (species) or resource	Designation	Source or reference	Identifiers	Additional information
recombinant DNA reagent	Oligo: qPCR Dcn exon 7/8 foward	This paper	N/A	AGCATAAGTATATCCAGGTCGTC
recombinant DNA reagent	Oligo: qPCR Dcn exon 7/8 reverse	This paper	N/A	TGCGGAGATGTTGTTGTTGTG
recombinant DNA reagent	Oligo: qPCR Dcn intron 7 foward	This paper	N/A	AGTGTGAAGCTCTGAAGTCTGT
recombinant DNA reagent	Oligo: qPCR Dcn intron 7 reverse	This paper	N/A	CCAGAGCGCAGTGTGATTCT
recombinant DNA reagent	Oligo: qPCR Matn2 exon 11/12 foward	This paper	N/A	GCATGAGTGTGTCAATGCCC
recombinant DNA reagent	Oligo: qPCR Matn2 exon 11/12 reverse	This paper	N/A	ACAGTAGTTGATCCTTCGGCA
recombinant DNA reagent	Oligo: qPCR Matn2 intron 11 foward	This paper	N/A	GGGAAGACCTGCAGAAGGAAA
recombinant DNA reagent	Oligo: qPCR Matn2 intron 11 reverse	This paper	N/A	TGCAGACGTATGATTCGCCA
recombinant DNA reagent	Oligo: qPCR Scara5 exon 3/4 foward	This paper	N/A	TCTTCATCTTAGCAGTGTCCCG
recombinant DNA reagent	Oligo: qPCR Scara5 exon 3/4 reverse	This paper	N/A	ATGTCCCGGAGGCTCTCATT
recombinant DNA reagent	Oligo: qPCR Scara5 intron 3 foward	This paper	N/A	CAGGACCACAGCTTCCTGAG
recombinant DNA reagent	Oligo: qPCR Scara5 intron 3 reverse	This paper	N/A	AGAGGTGCGGCTAAAATGCT
recombinant DNA reagent	Oligo: qPCR Col14a1 exon 43/44 foward	This paper	N/A	GAGGTGAACGGGGAGACCT
recombinant DNA reagent	Oligo: qPCR Col14a1 exon 43/44 reverse	This paper	N/A	TCTGAATGAGCTGCTCGCAT
recombinant DNA reagent	Oligo: qPCR Col14a1 intron 43 foward	This paper	N/A	ACGGCGGTTGGATAGAATCA
recombinant DNA reagent	Oligo: qPCR Col14a1 intron 43 reverse	This paper	N/A	TGCCAAGACCACGACTACAT
recombinant DNA reagent	Oligo: qPCR Tnn exon 13/14 foward	This paper	N/A	GTGTGGGCCCAGAAAGGA
recombinant DNA reagent	Oligo: qPCR Tnn exon 13/14 reverse	This paper	N/A	GGGGCTGTCAATGTCTGTGT
recombinant DNA reagent	Oligo: qPCR Tnn intron 13 foward	This paper	N/A	CAGCAAATGAACAAACCCCCA
recombinant DNA reagent	Oligo: qPCR Tnn intron 13 reverse	This paper	N/A	AGACACTGCTGGCTATGGTG
recombinant DNA reagent	Oligo: qPCR Loxl1 exon 1/2 foward	This paper	N/A	CGTCTCAGCGTGGGTAGTG
recombinant DNA reagent	Oligo: qPCR Loxl1 exon 1/2 reverse	This paper	N/A	AGTCAGGGAGGCCGCGA
recombinant DNA reagent	Oligo: qPCR Loxl1 intron 1 foward	This paper	N/A	TAGGGACGAGTGGGGAAAGT
recombinant DNA reagent	Oligo: qPCR Loxl1 intron 1 reverse	This paper	N/A	GTGCACAGGCATAGGGGAAA
recombinant DNA reagent	Oligo: qPCR Lox exon 2/3 foward	This paper	N/A	GTACAACCTGAGATGCGCTG
recombinant DNA reagent	Oligo: qPCR Lox exon 2/3 reverse	This paper	N/A	CGCCCTATATGCTGAACTGGC
recombinant DNA reagent	Oligo: qPCR Lox intron 2 foward	This paper	N/A	GAGAACCTGAGACCTAGTCACCA
recombinant DNA reagent	Oligo: qPCR Lox intron 2 reverse	This paper	N/A	CAGTGAAAGTCGCATACCCG
recombinant DNA reagent	Oligo: qPCR Col16a1 exon 45/44 foward	This paper	N/A	TCATCCAGCCTTCCTTCTGGA
recombinant DNA reagent	Oligo: qPCR Col16a1 exon 45/44 reverse	This paper	N/A	AGTGGTCGGAAGGAAGACCT
recombinant DNA reagent	Oligo: qPCR Col16a1 intron 45 foward	This paper	N/A	GTGTAGAAGGGCTTCCTGGTG
recombinant DNA reagent	Oligo: qPCR Col16a1 intron 45 reverse	This paper	N/A	CGGCTCAGTCTCTACCAGATG
recombinant DNA reagent	Oligo: qPCR Adamts12 exon 16/17 foward	This paper	N/A	ATACCGTGGCCCTTCTTGAC
recombinant DNA reagent	Oligo: qPCR Adamts12 exon 16/17 reverse	This paper	N/A	ACGTGTGGAACAGGTATCCG
recombinant DNA reagent	Oligo: qPCR Adamts12 intron 16 foward	This paper	N/A	TGGGGGTGCTCACTCATTTC
recombinant DNA reagent	Oligo: qPCR Adamts12 intron 16 reverse	This paper	N/A	TGTGGTCCAAAGACGAGACC
recombinant DNA reagent	Oligo: qPCR Adamts2 exon 19/20 foward	This paper	N/A	CCGGAGACGGCAAGGATCT
recombinant DNA reagent	Oligo: qPCR Adamts2 exon 19/20 reverse	This paper	N/A	TCTGAGCCGTTTCGGGGAC
recombinant DNA reagent	Oligo: qPCR Adamts2 intron 19 foward	This paper	N/A	CCGGTATAGGAAGGGTGTGC
recombinant DNA reagent	Oligo: qPCR Adamts2 intron 19 reverse	This paper	N/A	CATGTAACACGGGACCAGGA
recombinant DNA reagent	Oligo: qPCR Adam12 exon 14/15 foward	This paper	N/A	GCGTGGATGGTTACTGCTAC
recombinant DNA reagent	Oligo: qPCR Adam12 exon 14/15 reverse	This paper	N/A	CCGGTTTAGCACCTGGTC
recombinant DNA reagent	Oligo: qPCR Adam12 intron 14 foward	This paper	N/A	CACAGTCAGGCGGCTCTATC
recombinant DNA reagent	Oligo: qPCR Adam12 intron 14 reverse	This paper	N/A	AGAGGCAAAGGGAACTGACG
recombinant DNA reagent	Oligo: qPCR Scara4 exon 3/4 foward	This paper	N/A	GTCACCTTTTATTGAGTACCTGC
recombinant DNA reagent	Oligo: qPCR Scara4 exon 3/4 reverse	This paper	N/A	GGAGTGAGAAGGGGTTGAGTG
recombinant DNA reagent	Oligo: qPCR Scara5 intron 3 foward	This paper	N/A	TCTTTCTCTGTCCACGCCTT
recombinant DNA reagent	Oligo: qPCR Scara5 intron 3 reverse	This paper	N/A	ACAGCCTTTGGGCTTATGACA
recombinant DNA reagent	Oligo: qPCR Col4a2 exon 4/5 foward	This paper	N/A	TGGGAATCCTTGCAACCCTG
recombinant DNA reagent	Oligo: qPCR Col4a2 exon 4/5 reverse	This paper	N/A	CAGTGCTACCCGGAGAAAGG
recombinant DNA reagent	Oligo: qPCR Col4a2 intron 4 foward	This paper	N/A	TTCAACAGCGCCGAATGTGAT
recombinant DNA reagent	Oligo: qPCR Col4a2 intron 4 reverse	This paper	N/A	TGCAGACACCACTACTGGAAA
recombinant DNA reagent	Oligo: qPCR St6galnac3 exon 1/2 foward	This paper	N/A	AGAGGCTGCCTGAATGTGTAG
recombinant DNA reagent	Oligo: qPCR St6galnac3 exon 1/2 reverse	This paper	N/A	TGATGCGACTTTCCCTTTGC
recombinant DNA reagent	Oligo: qPCR St6galnac3 intron 1 foward	This paper	N/A	TTCCTCAATACCCCCACAGCC
recombinant DNA reagent	Oligo: qPCR St6galnac3 intron 1 reverse	This paper	N/A	TGAGTTTATAAGTAGCCCTGTGGC
recombinant DNA reagent	Oligo: qPCR Ptk7 exon 2 foward	This paper	N/A	CTCTCCAGTGACGTTATCCCG
recombinant DNA reagent	Oligo: qPCR Ptk7 exon 2 reverse	This paper	N/A	CTCAATGGGGTGCCTGTCC
recombinant DNA reagent	Oligo: qPCR Pkt7 intron 2 foward	This paper	N/A	CGATAGCGGCTTGGGCA
recombinant DNA reagent	Oligo: qPCR Pkt7 intron 2 reverse	This paper	N/A	TGTTAGGATGGAGGCATCAGC
recombinant DNA reagent	Oligo for genotyping: Prmt1 foward	This paper	N/A	GTCAAAGCCAACAAGTTAGACCATG
recombinant DNA reagent	Oligo for genotyping: Prmt1 reverse	This paper	N/A	CTGAGGGATGGGAAACCCTCGCAC
recombinant DNA reagent	Oligo for genotyping: Wnt1-Cre foward	This paper	N/A	CCTCTATCGAACAAGCATGCG
recombinant DNA reagent	Oligo for genotyping: Wnt1-Cre reverse	This paper	N/A	GCCAATCTATCTGTGACGGC
recombinant DNA reagent	Oligo for genotyping: Td-Wt foward	This paper	N/A	AAGGGAGCTGCAGTGGAGTA
recombinant DNA reagent	Oligo for genotyping: Td-Wt reverse	This paper	N/A	CCGAAAATCTGTGGGAAGTC
recombinant DNA reagent	Oligo for genotyping: Td-Mut foward	This paper	N/A	GGCATTAAAGCAGCGTATCC
recombinant DNA reagent	Oligo for genotyping: Td-Mut reverse	This paper	N/A	CTGTCCCTGTACGGCATGG
